# The combined effect of viral infection and temperature on the gene response of melon and zucchini plants with different levels of temperature tolerance

**DOI:** 10.1101/2024.10.18.619003

**Authors:** C. De Moya-Ruiz, M.P. Rabadán, P. Gómez

## Abstract

Biotic and abiotic environmental factors shape plant responses. As such the interplay between viral infection and heat-stress can trigger specific physiological and metabolic plant responses that lead to gene-specific changes in defense and development. However, although plant gene expression patterns have been thoroughly studied under a single stress, the extent to which the combination of both stressors could modulate common or exclusive signaling pathways remains unclear. In this study, we examined the effects of watermelon mosaic virus infection and diurnal temperature variations (20/14 °C, 26/20 °C, and 32/24 °C) on the gene responses of two plant species (melon and zucchini), each with high- and low-temperature tolerance, using a differential 3’mRNA-seq approach. The WMV load was much greater in zucchini than in melon plants, and was also dependent on the temperature conditions and tolerance of each plant species. Our comparative RNA-seq analysis revealed that the percentage of differentially expressed genes (DEGs) was higher in the thermo-susceptible plants of both species under the combination of WMV infection and low temperatures (20 °C). Among these significantly regulated genes, between 37 % and 45 % were related to biotic and/or abiotic stress. Furthermore, we found that 30 GO terms were involved in the response to both combined stress from low temperatures and 23 GO terms for high temperatures, which were exclusive to the thermotolerant varieties. Together, these findings allowed the identification of two unique orthologous genes linked to temperature and virus infection in melon and zucchini plants. Understanding the effects of biotic and abiotic factors on plant responses is essential for unraveling the complexity of plant-pathogen-environment interactions and developing strategies to enhance plant resilience and productivity under changing climatic conditions.
