## Supplementary material for "The combined effect of viral infection and temperature on the gene response of melon and zucchini plants with different levels of temperature tolerance": Supp Table 1

### Sheet: Hoja1
Crop	Variety	Gene ID	Molecular Function	Cellular component	Biological process
Cucurbita pepo	Milenio TS	Cp4.1LG02g09610	protein binding	intracellular	Unclassified
		Cp4.1LG01g21940	Unclassified	Unclassified	Unclassified
		Cp4.1LG04g02610	catalytic activity	Unclassified	fruit ripening
		Cp4.1LG19g01190	nucleotide binding	thylakoid	cellular process
	Tiziano TT	Cp4.1LG08g12670	transcription factor activity, sequence-specific DNA binding	intracellular	nucleobase-containing compound metabolic process
		Cp4.1LG01g07170	transcription factor activity, sequence-specific DNA binding	intracellular	nucleobase-containing compound metabolic process
		Cp4.1LG17g07560	Unclassified	Unclassified	Unclassified
Cucumis melo	Galia 2 TS	MELO3C200891.2	Unclassified	Unclassified	Unclassified
		MELO3C027107.2	Unclassified	membrane	photosynthesis
		MELO3C301005.2	Unclassified	Unclassified	Unclassified
	Galia 1 TT	MELO3C200891.2	Unclassified	Unclassified	Unclassified
		MELO3C003185.2	endopeptidase inhibitor activity, proteasome binding	proteasome complex	proteasome-mediated ubiquitin-dependent protein catabolic process
