## Supplementary material for "The combined effect of viral infection and temperature on the gene response of melon and zucchini plants with different levels of temperature tolerance": Supp Table 6

### Sheet: Melon TT
	DEGs group	FDR	nGenes	Pathway size	GO	Pathway	URL	Genes
Tª20+WMV	Upregulated	4.71e-02	2	12	Biological Process	GO:0015914 phospholipid transport	http://amigo.geneontology.org/amigo/term/GO:0015914	MELO3C018710.2, MELO3C020394.2
	Upregulated	4.71e-02	2	9	Biological Process	GO:0034204 lipid translocation	http://amigo.geneontology.org/amigo/term/GO:0034204	MELO3C018710.2, MELO3C020394.2
	Upregulated	4.71e-02	2	10	Biological Process	GO:0097035 regulation of membrane lipid distribution	http://amigo.geneontology.org/amigo/term/GO:0097035	MELO3C018710.2, MELO3C020394.2
	Downregulated	9.13e-02	1	2	Biological Process	GO:0006097 glyoxylate cycle	http://amigo.geneontology.org/amigo/term/GO:0006097	MELO3C002350.2
	Downregulated	9.13e-02	1	13	Biological Process	GO:0006109 regulation of carbohydrate metabolic process	http://amigo.geneontology.org/amigo/term/GO:0006109	MELO3C006329.2
	Downregulated	9.13e-02	1	7	Biological Process	GO:0006828 manganese ion transport	http://amigo.geneontology.org/amigo/term/GO:0006828	MELO3C005260.2
	Downregulated	9.13e-02	1	13	Biological Process	GO:0006863 purine nucleobase transport	http://amigo.geneontology.org/amigo/term/GO:0006863	MELO3C011056.2
	Downregulated	9.13e-02	2	125	Biological Process	GO:0007010 cytoskeleton organization	http://amigo.geneontology.org/amigo/term/GO:0007010	MELO3C018025.2, MELO3C022610.2
	Downregulated	9.13e-02	1	17	Biological Process	GO:0008064 regulation of actin polymerization or depolymerization	http://amigo.geneontology.org/amigo/term/GO:0008064	MELO3C022610.2
	Downregulated	9.13e-02	1	4	Biological Process	GO:0010496 intercellular transport	http://amigo.geneontology.org/amigo/term/GO:0010496	MELO3C022610.2
	Downregulated	9.13e-02	1	4	Biological Process	GO:0010497 plasmodesmata-mediated intercellular transport	http://amigo.geneontology.org/amigo/term/GO:0010497	MELO3C022610.2
	Downregulated	9.13e-02	1	15	Biological Process	GO:0010639 negative regulation of organelle organization	http://amigo.geneontology.org/amigo/term/GO:0010639	MELO3C022610.2
	Downregulated	9.13e-02	1	11	Biological Process	GO:0010675 regulation of cellular carbohydrate metabolic process	http://amigo.geneontology.org/amigo/term/GO:0010675	MELO3C006329.2
	Downregulated	9.13e-02	1	13	Biological Process	GO:0015851 nucleobase transport	http://amigo.geneontology.org/amigo/term/GO:0015851	MELO3C011056.2
	Downregulated	9.13e-02	1	17	Biological Process	GO:0015858 nucleoside transport	http://amigo.geneontology.org/amigo/term/GO:0015858	MELO3C011056.2
	Downregulated	9.13e-02	1	10	Biological Process	GO:0015860 purine nucleoside transmembrane transport	http://amigo.geneontology.org/amigo/term/GO:0015860	MELO3C011056.2
	Downregulated	9.13e-02	2	156	Biological Process	GO:0016051 carbohydrate biosynthetic process	http://amigo.geneontology.org/amigo/term/GO:0016051	MELO3C006329.2, MELO3C017935.2
	Downregulated	9.13e-02	1	4	Biological Process	GO:0016143 S-glycoside metabolic process	http://amigo.geneontology.org/amigo/term/GO:0016143	MELO3C006329.2
Tª26 +WMV	Upregulated	5.31e-02	1	2	Biological Process	GO:0006102 isocitrate metabolic process	http://amigo.geneontology.org/amigo/term/GO:0006102	MELO3C021563.2
	Upregulated	5.31e-02	2	48	Biological Process	GO:0009060 aerobic respiration	http://amigo.geneontology.org/amigo/term/GO:0009060	MELO3C021563.2, MELO3C027747.2
	Upregulated	5.31e-02	2	70	Biological Process	GO:0015980 energy derivation by oxidation of organic compounds	http://amigo.geneontology.org/amigo/term/GO:0015980	MELO3C021563.2, MELO3C027747.2
	Upregulated	5.31e-02	2	58	Biological Process	GO:0045333 cellular respiration	http://amigo.geneontology.org/amigo/term/GO:0045333	MELO3C021563.2, MELO3C027747.2
	Upregulated	8.31e-02	1	11	Biological Process	GO:0006722 triterpenoid metabolic process	http://amigo.geneontology.org/amigo/term/GO:0006722	MELO3C004329.2
	Upregulated	8.31e-02	2	124	Biological Process	GO:0009314 response to radiation	http://amigo.geneontology.org/amigo/term/GO:0009314	MELO3C024545.2, MELO3C026170.2
	Upregulated	8.31e-02	2	117	Biological Process	GO:0009416 response to light stimulus	http://amigo.geneontology.org/amigo/term/GO:0009416	MELO3C024545.2, MELO3C026170.2
	Upregulated	8.31e-02	1	9	Biological Process	GO:0009785 blue light signaling pathway	http://amigo.geneontology.org/amigo/term/GO:0009785	MELO3C024545.2
	Upregulated	8.31e-02	1	11	Biological Process	GO:0016104 triterpenoid biosynthetic process	http://amigo.geneontology.org/amigo/term/GO:0016104	MELO3C004329.2
	Upregulated	8.31e-02	1	9	Biological Process	GO:0030522 intracellular receptor signaling pathway	http://amigo.geneontology.org/amigo/term/GO:0030522	MELO3C024545.2
	Upregulated	8.31e-02	1	10	Biological Process	GO:0071483 cellular response to blue light	http://amigo.geneontology.org/amigo/term/GO:0071483	MELO3C024545.2
	Upregulated	8.31e-02	1	7	Biological Process	GO:0072350 tricarboxylic acid metabolic process	http://amigo.geneontology.org/amigo/term/GO:0072350	MELO3C021563.2
	Upregulated	8.31e-02	1	6	Biological Process	GO:1902652 secondary alcohol metabolic process	http://amigo.geneontology.org/amigo/term/GO:1902652	MELO3C021563.2
	Downregulated	5.30e-02	1	45	KEGG	Glutathione metabolism	http://www.genome.jp/kegg-bin/show_pathway?cmo00480	MELO3C003188.2
	Downregulated	5.30e-02	1	37	KEGG	Phagosome	http://www.genome.jp/kegg-bin/show_pathway?cmo04145	MELO3C009203.2
Tª32+WMV	Upregulated	1.51e-03	4	12	Biological Process	GO:0005977 glycogen metabolic process	http://amigo.geneontology.org/amigo/term/GO:0005977	MELO3C015861.2, MELO3C017391.2, MELO3C023310.2, MELO3C026536.2
	Upregulated	1.51e-03	4	12	Biological Process	GO:0006112 energy reserve metabolic process	http://amigo.geneontology.org/amigo/term/GO:0006112	MELO3C015861.2, MELO3C017391.2, MELO3C023310.2, MELO3C026536.2
	Upregulated	1.51e-03	5	22	Biological Process	GO:0016108 tetraterpenoid metabolic process	http://amigo.geneontology.org/amigo/term/GO:0016108	MELO3C004633.2, MELO3C006105.2, MELO3C014945.2, MELO3C016185.2, MELO3C016495.2
	Upregulated	1.51e-03	5	22	Biological Process	GO:0016116 carotenoid metabolic process	http://amigo.geneontology.org/amigo/term/GO:0016116	MELO3C004633.2, MELO3C006105.2, MELO3C014945.2, MELO3C016185.2, MELO3C016495.2
	Upregulated	8.69e-03	13	301	Biological Process	GO:0006091 generation of precursor metabolites and energy	http://amigo.geneontology.org/amigo/term/GO:0006091	MELO3C001998.2, MELO3C003725.2, MELO3C004491.2, MELO3C005968.2, MELO3C006876.2, MELO3C010936.2, MELO3C014732.2, MELO3C015861.2, MELO3C017391.2, MELO3C018131.2, MELO3C023310.2, MELO3C026536.2, MELO3C026931.2
	Upregulated	1.00e-02	3	8	Biological Process	GO:2000142 regulation of DNA-templated transcription initiation	http://amigo.geneontology.org/amigo/term/GO:2000142	MELO3C011121.2, MELO3C022483.2, MELO3C026931.2
	Upregulated	1.31e-02	5	42	Biological Process	GO:0009639 response to red or far red light	http://amigo.geneontology.org/amigo/term/GO:0009639	MELO3C007427.2, MELO3C016234.2, MELO3C022483.2, MELO3C023308.2, MELO3C026931.2
	Upregulated	1.96e-02	5	47	Biological Process	GO:0006352 DNA-templated transcription initiation	http://amigo.geneontology.org/amigo/term/GO:0006352	MELO3C011121.2, MELO3C015360.2, MELO3C022483.2, MELO3C026931.2, MELO3C032627.2
	Upregulated	2.25e-02	3	12	Biological Process	GO:0006544 glycine metabolic process	http://amigo.geneontology.org/amigo/term/GO:0006544	MELO3C002444.2, MELO3C003386.2, MELO3C010431.2
	Upregulated	2.25e-02	4	29	Biological Process	GO:0071478 cellular response to radiation	http://amigo.geneontology.org/amigo/term/GO:0071478	MELO3C011121.2, MELO3C016234.2, MELO3C022483.2, MELO3C026931.2
	Upregulated	2.25e-02	4	29	Biological Process	GO:0071482 cellular response to light stimulus	http://amigo.geneontology.org/amigo/term/GO:0071482	MELO3C011121.2, MELO3C016234.2, MELO3C022483.2, MELO3C026931.2
	Upregulated	3.39e-02	2	4	Biological Process	GO:0006546 glycine catabolic process	http://amigo.geneontology.org/amigo/term/GO:0006546	MELO3C002444.2, MELO3C003386.2
	Upregulated	3.39e-02	4	36	Biological Process	GO:0009069 serine family amino acid metabolic process	http://amigo.geneontology.org/amigo/term/GO:0009069	MELO3C002444.2, MELO3C003386.2, MELO3C010431.2, MELO3C014533.2
	Upregulated	3.39e-02	2	4	Biological Process	GO:0009071 serine family amino acid catabolic process	http://amigo.geneontology.org/amigo/term/GO:0009071	MELO3C002444.2, MELO3C003386.2
	Upregulated	3.39e-02	3	15	Biological Process	GO:0016109 tetraterpenoid biosynthetic process	http://amigo.geneontology.org/amigo/term/GO:0016109	MELO3C004633.2, MELO3C014945.2, MELO3C016185.2
	Downregulated	1.31e-03	12	122	Biological Process	GO:0006457 protein folding	http://amigo.geneontology.org/amigo/term/GO:0006457	MELO3C005179.2, MELO3C005305.2, MELO3C010705.2, MELO3C015544.2, MELO3C015568.2, MELO3C018045.2, MELO3C018433.2, MELO3C019334.2, MELO3C020341.2, MELO3C023058.2, MELO3C025976.2, MELO3C026919.2
	Downregulated	7.16e-03	4	10	Biological Process	GO:0009694 jasmonic acid metabolic process	http://amigo.geneontology.org/amigo/term/GO:0009694	MELO3C003803.2, MELO3C004565.2, MELO3C022090.2, MELO3C029299.2
	Downregulated	2.17e-02	24	574	Biological Process	GO:0006629 lipid metabolic process	http://amigo.geneontology.org/amigo/term/GO:0006629	MELO3C002516.2, MELO3C003803.2, MELO3C004424.2, MELO3C004565.2, MELO3C006484.2, MELO3C007492.2, MELO3C014627.2, MELO3C014628.2, MELO3C015936.2, MELO3C016593.2, MELO3C016761.2, MELO3C017499.2, MELO3C019974.2, MELO3C020668.2, MELO3C020855.2, MELO3C020939.2, MELO3C021550.2, MELO3C022090.2, MELO3C023415.2, MELO3C024348.2, MELO3C024982.2, MELO3C025014.2, MELO3C026480.2, MELO3C029299.2
	Downregulated	3.36e-02	10	138	Biological Process	GO:0072330 monocarboxylic acid biosynthetic process	http://amigo.geneontology.org/amigo/term/GO:0072330	MELO3C004424.2, MELO3C004565.2, MELO3C006484.2, MELO3C007492.2, MELO3C014627.2, MELO3C014628.2, MELO3C020668.2, MELO3C022090.2, MELO3C024348.2, MELO3C029299.2
	Downregulated	5.77e-02	3	9	Biological Process	GO:0009695 jasmonic acid biosynthetic process	http://amigo.geneontology.org/amigo/term/GO:0009695	MELO3C004565.2, MELO3C022090.2, MELO3C029299.2
	Downregulated	5.77e-02	4	22	Biological Process	GO:0031407 oxylipin metabolic process	http://amigo.geneontology.org/amigo/term/GO:0031407	MELO3C014627.2, MELO3C014628.2, MELO3C024348.2, MELO3C029299.2
	Downregulated	5.77e-02	4	21	Biological Process	GO:0031408 oxylipin biosynthetic process	http://amigo.geneontology.org/amigo/term/GO:0031408	MELO3C014627.2, MELO3C014628.2, MELO3C024348.2, MELO3C029299.2
	Downregulated	5.77e-02	3	10	Biological Process	GO:0042026 protein refolding	http://amigo.geneontology.org/amigo/term/GO:0042026	MELO3C015568.2, MELO3C023058.2, MELO3C026919.2

### Sheet: Melon TS
	group	FDR	nGenes	Pathway size	GO	Pathway	URL	Genes
Tª20+WMV	Upregulated	5.99e-02	5	574	Biological Process	GO:0006629 lipid metabolic process	http://amigo.geneontology.org/amigo/term/GO:0006629	MELO3C013120.2, MELO3C016185.2, MELO3C017876.2, MELO3C026170.2, MELO3C026623.2
	Upregulated	5.99e-02	3	134	Biological Process	GO:0006631 fatty acid metabolic process	http://amigo.geneontology.org/amigo/term/GO:0006631	MELO3C017876.2, MELO3C026170.2, MELO3C026623.2
	Upregulated	5.99e-02	3	105	Biological Process	GO:0006633 fatty acid biosynthetic process	http://amigo.geneontology.org/amigo/term/GO:0006633	MELO3C017876.2, MELO3C026170.2, MELO3C026623.2
	Upregulated	5.99e-02	1	4	Biological Process	GO:0006696 ergosterol biosynthetic process	http://amigo.geneontology.org/amigo/term/GO:0006696	MELO3C016185.2
	Upregulated	5.99e-02	1	4	Biological Process	GO:0008204 ergosterol metabolic process	http://amigo.geneontology.org/amigo/term/GO:0008204	MELO3C016185.2
	Upregulated	5.99e-02	4	349	Biological Process	GO:0008610 lipid biosynthetic process	http://amigo.geneontology.org/amigo/term/GO:0008610	MELO3C016185.2, MELO3C017876.2, MELO3C026170.2, MELO3C026623.2
	Upregulated	5.99e-02	11	3011	Biological Process	GO:0009058 biosynthetic process	http://amigo.geneontology.org/amigo/term/GO:0009058	MELO3C003379.2, MELO3C006538.2, MELO3C009182.2, MELO3C013923.2, MELO3C014571.2, MELO3C016185.2, MELO3C017876.2, MELO3C024760.2, MELO3C026170.2, MELO3C026623.2, MELO3C028973.2
	Upregulated	5.99e-02	1	4	Biological Process	GO:0010109 regulation of photosynthesis	http://amigo.geneontology.org/amigo/term/GO:0010109	MELO3C024760.2
	Upregulated	5.99e-02	1	3	Biological Process	GO:0010143 cutin biosynthetic process	http://amigo.geneontology.org/amigo/term/GO:0010143	MELO3C009182.2
	Upregulated	5.99e-02	1	4	Biological Process	GO:0016119 carotene metabolic process	http://amigo.geneontology.org/amigo/term/GO:0016119	MELO3C016185.2
	Upregulated	5.99e-02	1	2	Biological Process	GO:0016120 carotene biosynthetic process	http://amigo.geneontology.org/amigo/term/GO:0016120	MELO3C016185.2
	Upregulated	5.99e-02	2	63	Biological Process	GO:0042440 pigment metabolic process	http://amigo.geneontology.org/amigo/term/GO:0042440	MELO3C014571.2, MELO3C016185.2
	Upregulated	5.99e-02	1	4	Biological Process	GO:0044107 cellular alcohol metabolic process	http://amigo.geneontology.org/amigo/term/GO:0044107	MELO3C016185.2
	Upregulated	5.99e-02	1	4	Biological Process	GO:0044108 cellular alcohol biosynthetic process	http://amigo.geneontology.org/amigo/term/GO:0044108	MELO3C016185.2
	Upregulated	5.99e-02	4	415	Biological Process	GO:0044255 cellular lipid metabolic process	http://amigo.geneontology.org/amigo/term/GO:0044255	MELO3C016185.2, MELO3C017876.2, MELO3C026170.2, MELO3C026623.2
	Downregulated	6.63e-02	1	8	Biological Process	GO:0001676 long-chain fatty acid metabolic process	http://amigo.geneontology.org/amigo/term/GO:0001676	MELO3C024187.2
	Downregulated	6.63e-02	1	5	Biological Process	GO:0006542 glutamine biosynthetic process	http://amigo.geneontology.org/amigo/term/GO:0006542	MELO3C023599.2
	Downregulated	6.63e-02	1	4	Biological Process	GO:0006677 glycosylceramide metabolic process	http://amigo.geneontology.org/amigo/term/GO:0006677	MELO3C026480.2
	Downregulated	6.63e-02	1	4	Biological Process	GO:0006678 glucosylceramide metabolic process	http://amigo.geneontology.org/amigo/term/GO:0006678	MELO3C026480.2
	Downregulated	6.63e-02	1	3	Biological Process	GO:0006680 glucosylceramide catabolic process	http://amigo.geneontology.org/amigo/term/GO:0006680	MELO3C026480.2
	Downregulated	6.63e-02	1	4	Biological Process	GO:0006687 glycosphingolipid metabolic process	http://amigo.geneontology.org/amigo/term/GO:0006687	MELO3C026480.2
	Downregulated	6.63e-02	7	1618	Biological Process	GO:0006810 transport	http://amigo.geneontology.org/amigo/term/GO:0006810	MELO3C012002.2, MELO3C014485.2, MELO3C015311.2, MELO3C019825.2, MELO3C020594.2, MELO3C022610.2, MELO3C024920.2
	Downregulated	6.63e-02	3	302	Biological Process	GO:0006812 cation transport	http://amigo.geneontology.org/amigo/term/GO:0006812	MELO3C015311.2, MELO3C020594.2, MELO3C024920.2
	Downregulated	6.63e-02	1	6	Biological Process	GO:0006825 copper ion transport	http://amigo.geneontology.org/amigo/term/GO:0006825	MELO3C020594.2
	Downregulated	6.63e-02	1	5	Biological Process	GO:0006878 cellular copper ion homeostasis	http://amigo.geneontology.org/amigo/term/GO:0006878	MELO3C020594.2
	Downregulated	6.63e-02	1	6	Biological Process	GO:0006892 post-Golgi vesicle-mediated transport	http://amigo.geneontology.org/amigo/term/GO:0006892	MELO3C019825.2
	Downregulated	6.63e-02	1	2	Biological Process	GO:0006893 Golgi to plasma membrane transport	http://amigo.geneontology.org/amigo/term/GO:0006893	MELO3C019825.2
	Downregulated	6.63e-02	1	7	Biological Process	GO:0006903 vesicle targeting	http://amigo.geneontology.org/amigo/term/GO:0006903	MELO3C019825.2
	Downregulated	6.63e-02	1	7	Biological Process	GO:0006904 vesicle docking involved in exocytosis	http://amigo.geneontology.org/amigo/term/GO:0006904	MELO3C019825.2
	Downregulated	6.63e-02	1	4	Biological Process	GO:0010496 intercellular transport	http://amigo.geneontology.org/amigo/term/GO:0010496	MELO3C022610.2
Tª26+WMV	Upregulated	1.69e-02	1	8	Biological Process	GO:0015919 peroxisomal membrane transport	http://amigo.geneontology.org/amigo/term/GO:0015919	MELO3C013881.2
	Upregulated	1.69e-02	1	7	Biological Process	GO:0016558 protein import into peroxisome matrix	http://amigo.geneontology.org/amigo/term/GO:0016558	MELO3C013881.2
	Upregulated	1.69e-02	1	3	Biological Process	GO:0016560 protein import into peroxisome matrix docking	http://amigo.geneontology.org/amigo/term/GO:0016560	MELO3C013881.2
	Upregulated	1.69e-02	1	10	Biological Process	GO:0043574 peroxisomal transport	http://amigo.geneontology.org/amigo/term/GO:0043574	MELO3C013881.2
	Upregulated	1.69e-02	1	9	Biological Process	GO:0072662 protein localization to peroxisome	http://amigo.geneontology.org/amigo/term/GO:0072662	MELO3C013881.2
	Upregulated	1.69e-02	1	9	Biological Process	GO:0072663 establishment of protein localization to peroxisome	http://amigo.geneontology.org/amigo/term/GO:0072663	MELO3C013881.2
	Upregulated	1.97e-02	1	20	Biological Process	GO:0007031 peroxisome organization	http://amigo.geneontology.org/amigo/term/GO:0007031	MELO3C013881.2
	Upregulated	1.97e-02	1	16	Biological Process	GO:0044743 protein transmembrane import into intracellular organelle	http://amigo.geneontology.org/amigo/term/GO:0044743	MELO3C013881.2
	Upregulated	1.97e-02	1	16	Biological Process	GO:0048527 lateral root development	http://amigo.geneontology.org/amigo/term/GO:0048527	MELO3C013881.2
	Upregulated	1.97e-02	1	17	Biological Process	GO:0048528 post-embryonic root development	http://amigo.geneontology.org/amigo/term/GO:0048528	MELO3C013881.2
	Upregulated	1.97e-02	1	20	Biological Process	GO:0090696 post-embryonic plant organ development	http://amigo.geneontology.org/amigo/term/GO:0090696	MELO3C013881.2
	Upregulated	2.00e-02	1	22	Biological Process	GO:0065002 intracellular protein transmembrane transport	http://amigo.geneontology.org/amigo/term/GO:0065002	MELO3C013881.2
	Upregulated	2.45e-02	1	29	Biological Process	GO:0071806 protein transmembrane transport	http://amigo.geneontology.org/amigo/term/GO:0071806	MELO3C013881.2
	Upregulated	2.76e-02	1	35	Biological Process	GO:0016485 protein processing	http://amigo.geneontology.org/amigo/term/GO:0016485	MELO3C013881.2
	Downregulated	8.28e-02	1	25	KEGG	Path:cmo00360 Phenylalanine metabolism	http://www.genome.jp/kegg-bin/show_pathway?cmo00360	MELO3C014228.2
	Downregulated	8.28e-02	1	30	KEGG	Path:cmo04070 Phosphatidylinositol signaling system	http://www.genome.jp/kegg-bin/show_pathway?cmo04070	MELO3C021998.2
Tª32+WMV	Upregulated	9.61e-02	1	3	Molecular Function	GO:0003839 gamma-glutamylcyclotransferase activity	http://amigo.geneontology.org/amigo/term/GO:0003839	MELO3C011173.2
	Upregulated	9.61e-02	1	3	Molecular Function	GO:0003844 1,4-alpha-glucan branching enzyme activity	http://amigo.geneontology.org/amigo/term/GO:0003844	MELO3C026536.2
	Upregulated	9.61e-02	1	4	Molecular Function	GO:0004133 glycogen debranching enzyme activity	http://amigo.geneontology.org/amigo/term/GO:0004133	MELO3C017391.2
	Upregulated	9.61e-02	1	5	Molecular Function	GO:0004575 sucrose alpha-glucosidase activity	http://amigo.geneontology.org/amigo/term/GO:0004575	MELO3C013379.2
	Upregulated	9.61e-02	1	3	Molecular Function	GO:0004614 phosphoglucomutase activity	http://amigo.geneontology.org/amigo/term/GO:0004614	MELO3C005293.2
	Upregulated	9.61e-02	1	5	Molecular Function	GO:0004645 1,4-alpha-oligoglucan phosphorylase activity	http://amigo.geneontology.org/amigo/term/GO:0004645	MELO3C025876.2
	Upregulated	9.61e-02	1	4	Molecular Function	GO:0008184 glycogen phosphorylase activity	http://amigo.geneontology.org/amigo/term/GO:0008184	MELO3C025876.2
	Upregulated	9.61e-02	1	4	Molecular Function	GO:0015292 uniporter activity	http://amigo.geneontology.org/amigo/term/GO:0015292	MELO3C003881.2
	Upregulated	9.61e-02	4	286	Molecular Function	GO:0016758 hexosyltransferase activity	http://amigo.geneontology.org/amigo/term/GO:0016758	MELO3C025101.2, MELO3C025876.2, MELO3C026536.2, MELO3C031839.2
	Upregulated	9.61e-02	2	63	Molecular Function	GO:0017018 myosin phosphatase activity	http://amigo.geneontology.org/amigo/term/GO:0017018	MELO3C015408.2, MELO3C020601.2
	Upregulated	9.61e-02	1	2	Molecular Function	GO:0019156 isoamylase activity	http://amigo.geneontology.org/amigo/term/GO:0019156	MELO3C017391.2
	Upregulated	9.61e-02	1	5	Molecular Function	GO:0033926 glycopeptide alpha-N-acetylgalactosaminidase activity	http://amigo.geneontology.org/amigo/term/GO:0033926	MELO3C013379.2
	Upregulated	9.61e-02	2	64	Molecular Function	GO:0035251 UDP-glucosyltransferase activity	http://amigo.geneontology.org/amigo/term/GO:0035251	MELO3C025101.2, MELO3C031839.2
	Upregulated	9.61e-02	1	5	Molecular Function	GO:0090599 alpha-glucosidase activity	http://amigo.geneontology.org/amigo/term/GO:0090599	MELO3C013379.2
	Upregulated	9.61e-02	1	4	Molecular Function	GO:0102250 linear malto-oligosaccharide phosphorylase activity	http://amigo.geneontology.org/amigo/term/GO:0102250	MELO3C025876.2
	Downregulated	1.11e-02	4	92	KEGG	Path:cmo04626: Plant-pathogen interaction	http://www.genome.jp/kegg-bin/show_pathway?cmo04626	MELO3C006302.2, MELO3C009818.2, MELO3C021187.2, MELO3C026214.2
