## Supplementary material for "The combined effect of viral infection and temperature on the gene response of melon and zucchini plants with different levels of temperature tolerance": Supp Table 7

### Sheet: Zucchini TT
	group	FDR	nGenes	Pathway size	GO	Pathway	URL	Genes
Tª20+WMV	Upregulated	2.08e-02	2	5	Molecular Function	GO:0043167 Ion binding	http://amigo.geneontology.org/amigo/term/GO:0043167	CP4.1LG00G01320, CP4.1LG09G03590
	Upregulated	2.08e-02	6	136	Molecular Function	GO:0051082 Unfolded protein binding	http://amigo.geneontology.org/amigo/term/GO:0051082	CP4.1LG00G01320, CP4.1LG00G13130, CP4.1LG04G02170, CP4.1LG09G03590, CP4.1LG14G08160, CP4.1LG15G07120
	Upregulated	2.08e-02	2	4	Molecular Function	GO:0070063 RNA polymerase binding	http://amigo.geneontology.org/amigo/term/GO:0070063	CP4.1LG01G03060, CP4.1LG14G05070
	Upregulated	3.67e-02	2	9	Molecular Function	GO:0001664 G-protein coupled receptor binding	http://amigo.geneontology.org/amigo/term/GO:0001664	CP4.1LG10G02720, CP4.1LG19G11570
	Upregulated	3.67e-02	2	9	Molecular Function	GO:0019001 Guanyl nucleotide binding	http://amigo.geneontology.org/amigo/term/GO:0019001	CP4.1LG10G02720, CP4.1LG19G11570
	Upregulated	3.67e-02	2	9	Molecular Function	GO:0031683 G-protein beta/gamma-subunit complex binding	http://amigo.geneontology.org/amigo/term/GO:0031683	CP4.1LG10G02720, CP4.1LG19G11570
	Upregulated	4.77e-02	2	11	Molecular Function	GO:0045544 Gibberellin 20-oxidase activity	http://amigo.geneontology.org/amigo/term/GO:0045544	CP4.1LG10G03620, CP4.1LG19G04700
	Upregulated	5.21e-02	2	13	Molecular Function	GO:0015112 Nitrate transmembrane transporter activity	http://amigo.geneontology.org/amigo/term/GO:0015112	CP4.1LG08G07500, CP4.1LG20G03470
	Upregulated	5.21e-02	2	13	Molecular Function	GO:0030544 Hsp70 protein binding	http://amigo.geneontology.org/amigo/term/GO:0030544	CP4.1LG00G01320, CP4.1LG09G03590
	Upregulated	8.24e-02	1	1	Molecular Function	GO:0018025 Calmodulin-lysine N-methyltransferase activity	http://amigo.geneontology.org/amigo/term/GO:0018025	CP4.1LG19G08650
	Upregulated	8.24e-02	1	1	Molecular Function	GO:1903425 Fluoride transmembrane transporter activity	http://amigo.geneontology.org/amigo/term/GO:1903425	CP4.1LG01G20400
	Downregulated	4.87e-02	10	482	Molecular Function	GO:0003735 Structural constituent of ribosome	http://amigo.geneontology.org/amigo/term/GO:0003735	CP4.1LG00G03080, CP4.1LG01G09010, CP4.1LG09G00110, CP4.1LG09G01780, CP4.1LG09G07630, CP4.1LG10G04340, CP4.1LG12G08050, CP4.1LG14G00040, CP4.1LG17G06550, CP4.1LG20G01240
	Downregulated	4.87e-02	4	69	Molecular Function	GO:0019843 RRNA binding	http://amigo.geneontology.org/amigo/term/GO:0019843	CP4.1LG01G09010, CP4.1LG09G00110, CP4.1LG09G01780, CP4.1LG12G08050
	Downregulated	9.77e-02	1	2	Molecular Function	GO:0000906 6,7-dimethyl-8-ribityllumazine synthase activity	http://amigo.geneontology.org/amigo/term/GO:0000906	CP4.1LG11G03640
	Downregulated	9.77e-02	7	392	Molecular Function	GO:0003729 MRNA binding	http://amigo.geneontology.org/amigo/term/GO:0003729	CP4.1LG00G02050, CP4.1LG06G04170, CP4.1LG10G04340, CP4.1LG12G08050, CP4.1LG14G09650, CP4.1LG18G05820, CP4.1LG18G07720
	Downregulated	9.77e-02	3	69	Molecular Function	GO:0003755 Peptidyl-prolyl cis-trans isomerase activity	http://amigo.geneontology.org/amigo/term/GO:0003755	CP4.1LG00G02050, CP4.1LG01G18910, CP4.1LG20G01390
	Downregulated	9.77e-02	1	1	Molecular Function	GO:0004075 Biotin carboxylase activity	http://amigo.geneontology.org/amigo/term/GO:0004075	CP4.1LG19G00020
	Downregulated	9.77e-02	1	2	Molecular Function	GO:0008690 3-deoxy-manno-octulosonate cytidylyltransferase activity	http://amigo.geneontology.org/amigo/term/GO:0008690	CP4.1LG14G00330
	Downregulated	9.77e-02	1	1	Molecular Function	GO:0008938 Nicotinate N-methyltransferase activity	http://amigo.geneontology.org/amigo/term/GO:0008938	CP4.1LG08G10650
	Downregulated	9.77e-02	1	2	Molecular Function	GO:0016212 Kynurenine-oxoglutarate transaminase activity	http://amigo.geneontology.org/amigo/term/GO:0016212	CP4.1LG12G05890
	Downregulated	9.77e-02	7	367	Molecular Function	GO:0016887 ATPase activity	http://amigo.geneontology.org/amigo/term/GO:0016887	CP4.1LG03G02320, CP4.1LG05G08360, CP4.1LG06G05790, CP4.1LG09G02480, CP4.1LG09G08470, CP4.1LG12G06060, CP4.1LG13G08550
	Downregulated	9.77e-02	1	2	Molecular Function	GO:0019203 Carbohydrate phosphatase activity	http://amigo.geneontology.org/amigo/term/GO:0019203	CP4.1LG01G14460
	Downregulated	9.77e-02	3	54	Molecular Function	GO:0043022 Ribosome binding	http://amigo.geneontology.org/amigo/term/GO:0043022	CP4.1LG00G02050, CP4.1LG06G05790, CP4.1LG14G07130
	Downregulated	9.77e-02	1	2	Molecular Function	GO:0044548 S100 protein binding	http://amigo.geneontology.org/amigo/term/GO:0044548	CP4.1LG09G07580
	Downregulated	9.77e-02	1	1	Molecular Function	GO:0047886 Farnesol dehydrogenase activity	http://amigo.geneontology.org/amigo/term/GO:0047886	CP4.1LG02G07070
	Downregulated	9.77e-02	1	2	Molecular Function	GO:1901982 Maltose binding	http://amigo.geneontology.org/amigo/term/GO:1901982	CP4.1LG04G11570
Tª26+WMV	Upregulated	5.21e-03	1	2	Biological Process	GO:0048205 COPI coating of Golgi vesicle	http://amigo.geneontology.org/amigo/term/GO:0048205	CP4.1LG14G09590
	Upregulated	9.12e-03	1	7	Biological Process	GO:0007205 Protein kinase C-activating G-protein coupled receptor signaling pathway	http://amigo.geneontology.org/amigo/term/GO:0007205	CP4.1LG16G04690
	Upregulated	2.25e-02	1	26	Biological Process	GO:0000278 Mitotic cell cycle	http://amigo.geneontology.org/amigo/term/GO:0000278	CP4.1LG08G06530
	Upregulated	2.59e-02	1	44	Biological Process	GO:0000226 Microtubule cytoskeleton organization	http://amigo.geneontology.org/amigo/term/GO:0000226	CP4.1LG08G06530
	Upregulated	2.59e-02	1	50	Biological Process	GO:0006334 Nucleosome assembly	http://amigo.geneontology.org/amigo/term/GO:0006334	CP4.1LG01G21730
	Upregulated	6.78e-02	1	159	Biological Process	GO:0006952 Defense response	http://amigo.geneontology.org/amigo/term/GO:0006952	CP4.1LG16G04690
	Upregulated	7.21e-02	1	198	Biological Process	GO:0050790 Regulation of catalytic activity	http://amigo.geneontology.org/amigo/term/GO:0050790	CP4.1LG14G09590
	Downregulated	1.75e-02	1	13	Biological Process	GO:0010039 Response to iron ion	http://amigo.geneontology.org/amigo/term/GO:0010039	CP4.1LG05G07760
	Downregulated	1.75e-02	1	13	Biological Process	GO:0015918 Sterol transport	http://amigo.geneontology.org/amigo/term/GO:0015918	CP4.1LG01G20280
	Downregulated	1.75e-02	1	14	Biological Process	GO:0016570 Histone modification	http://amigo.geneontology.org/amigo/term/GO:0016570	CP4.1LG02G10570
	Downregulated	1.75e-02	1	3	Biological Process	GO:0033214 Iron assimilation by chelation and transport	http://amigo.geneontology.org/amigo/term/GO:0033214	CP4.1LG05G07760
	Downregulated	1.75e-02	1	11	Biological Process	GO:0035246 Peptidyl-arginine N-methylation	http://amigo.geneontology.org/amigo/term/GO:0035246	CP4.1LG17G00680
	Downregulated	1.75e-02	1	14	Biological Process	GO:0048316 Seed development	http://amigo.geneontology.org/amigo/term/GO:0048316	CP4.1LG05G07760
	Downregulated	2.34e-02	1	25	Biological Process	GO:0032968 Positive regulation of transcription elongation from RNA polymerase II promoter	http://amigo.geneontology.org/amigo/term/GO:0032968	CP4.1LG02G10570
	Downregulated	2.34e-02	1	23	Biological Process	GO:0035672 Oligopeptide transmembrane transport	http://amigo.geneontology.org/amigo/term/GO:0035672	CP4.1LG05G07760
	Downregulated	2.74e-02	1	34	Biological Process	GO:0006396 RNA processing	http://amigo.geneontology.org/amigo/term/GO:0006396	CP4.1LG01G23840
	Downregulated	2.74e-02	3	1081	Biological Process	GO:0006468 Protein phosphorylation	http://amigo.geneontology.org/amigo/term/GO:0006468	CP4.1LG01G09030, CP4.1LG05G09140, CP4.1LG19G01420
	Downregulated	9.23e-02	1	143	Biological Process	GO:0000398 MRNA splicing-via spliceosome	http://amigo.geneontology.org/amigo/term/GO:0000398	CP4.1LG04G07120
	Downregulated	9.23e-02	1	153	Biological Process	GO:0007165 Signal transduction	http://amigo.geneontology.org/amigo/term/GO:0007165	CP4.1LG19G01420
Tª32+WMV	Upregulated	6.80e-03	1	10	Biological Process	GO:0010099 Regulation of photomorphogenesis	http://amigo.geneontology.org/amigo/term/GO:0010099	CP4.1LG05G12560
	Upregulated	6.80e-03	1	14	Biological Process	GO:0019432 Triglyceride biosynthetic process	http://amigo.geneontology.org/amigo/term/GO:0019432	CP4.1LG03G12130
	Upregulated	6.80e-03	1	12	Biological Process	GO:0071482 Cellular response to light stimulus	http://amigo.geneontology.org/amigo/term/GO:0071482	CP4.1LG09G00430
	Upregulated	6.80e-03	1	5	Biological Process	GO:1901642 Nucleoside transmembrane transport	http://amigo.geneontology.org/amigo/term/GO:1901642	CP4.1LG04G09370
	Upregulated	6.80e-03	1	11	Biological Process	GO:2000142 Regulation of DNA-templated transcription-initiation	http://amigo.geneontology.org/amigo/term/GO:2000142	CP4.1LG09G00430
	Upregulated	1.37e-02	1	34	Biological Process	GO:0032508 DNA duplex unwinding	http://amigo.geneontology.org/amigo/term/GO:0032508	CP4.1LG05G07010
	Downregulated	7.36e-03	3	19	Biological Process	GO:0034976 Response to endoplasmic reticulum stress	http://amigo.geneontology.org/amigo/term/GO:0034976	CP4.1LG07G03570, CP4.1LG11G02600, CP4.1LG20G08880
	Downregulated	2.01e-02	2	7	Biological Process	GO:0010075 Regulation of meristem growth	http://amigo.geneontology.org/amigo/term/GO:0010075	CP4.1LG07G03570, CP4.1LG11G02600
	Downregulated	2.07e-02	5	159	Biological Process	GO:0006457 Protein folding	http://amigo.geneontology.org/amigo/term/GO:0006457	CP4.1LG03G13270, CP4.1LG07G03570, CP4.1LG11G02600, CP4.1LG11G08750, CP4.1LG20G08880
	Downregulated	4.27e-02	2	14	Biological Process	GO:0009934 Regulation of meristem structural organization	http://amigo.geneontology.org/amigo/term/GO:0009934	CP4.1LG07G03570, CP4.1LG11G02600
	Downregulated	4.65e-02	1	1	Biological Process	GO:0006641 Triglyceride metabolic process	http://amigo.geneontology.org/amigo/term/GO:0006641	CP4.1LG12G07350
	Downregulated	4.65e-02	2	18	Biological Process	GO:0006874 Cellular calcium ion homeostasis	http://amigo.geneontology.org/amigo/term/GO:0006874	CP4.1LG02G01890, CP4.1LG06G06690
	Downregulated	4.65e-02	1	1	Biological Process	GO:0010508 Positive regulation of autophagy	http://amigo.geneontology.org/amigo/term/GO:0010508	CP4.1LG19G07980
	Downregulated	4.65e-02	1	1	Biological Process	GO:0030104 Water homeostasis	http://amigo.geneontology.org/amigo/term/GO:0030104	CP4.1LG19G07980
	Downregulated	4.65e-02	1	1	Biological Process	GO:0031667 Response to nutrient levels	http://amigo.geneontology.org/amigo/term/GO:0031667	CP4.1LG19G07980
	Downregulated	4.65e-02	1	1	Biological Process	GO:0046167 Glycerol-3-phosphate biosynthetic process	http://amigo.geneontology.org/amigo/term/GO:0046167	CP4.1LG12G07350
	Downregulated	4.79e-02	2	25	Biological Process	GO:0009306 Protein secretion	http://amigo.geneontology.org/amigo/term/GO:0009306	CP4.1LG07G03570, CP4.1LG11G02600
	Downregulated	4.79e-02	3	83	Biological Process	GO:0009651 Response to salt stress	http://amigo.geneontology.org/amigo/term/GO:0009651	CP4.1LG07G03570, CP4.1LG11G02600, CP4.1LG19G07980
	Downregulated	7.14e-02	1	2	Biological Process	GO:0040020 Regulation of meiotic nuclear division	http://amigo.geneontology.org/amigo/term/GO:0040020	CP4.1LG01G13710
	Downregulated	8.17e-02	1	3	Biological Process	GO:0010332 Response to gamma radiation	http://amigo.geneontology.org/amigo/term/GO:0010332	CP4.1LG01G13710
	Downregulated	8.17e-02	1	3	Biological Process	GO:0035269 Protein O-linked mannosylation	http://amigo.geneontology.org/amigo/term/GO:0035269	CP4.1LG02G05350

### Sheet: Zucchini TS
	group	FDR	nGenes	Pathway size	GO	Pathway	URL	Genes
Tª20+WMV	Upregulated	1.90e-02	1	4	Biological Process	GO:0006333 Chromatin assembly or disassembly	http://amigo.geneontology.org/amigo/term/GO:0006333	CP4.1LG10G07980
	Upregulated	1.90e-02	1	4	Biological Process	GO:0006567 Threonine catabolic process	http://amigo.geneontology.org/amigo/term/GO:0006567	CP4.1LG10G04350
	Upregulated	1.90e-02	1	4	Biological Process	GO:0032787 Monocarboxylic acid metabolic process	http://amigo.geneontology.org/amigo/term/GO:0032787	CP4.1LG06G05500
	Upregulated	1.90e-02	1	4	Biological Process	GO:0048583 Regulation of response to stimulus	http://amigo.geneontology.org/amigo/term/GO:0048583	CP4.1LG05G10330
	Upregulated	1.90e-02	1	3	Biological Process	GO:0080040 Positive regulation of cellular response to phosphate starvation	http://amigo.geneontology.org/amigo/term/GO:0080040	CP4.1LG11G10650
	Upregulated	1.90e-02	1	4	Biological Process	GO:1901564 Organonitrogen compound metabolic process	http://amigo.geneontology.org/amigo/term/GO:1901564	CP4.1LG06G05500
	Upregulated	2.45e-02	1	6	Biological Process	GO:0019464 Glycine decarboxylation via glycine cleavage system	http://amigo.geneontology.org/amigo/term/GO:0019464	CP4.1LG07G06150
	Upregulated	3.21e-02	1	9	Biological Process	GO:0019264 Glycine biosynthetic process from serine	http://amigo.geneontology.org/amigo/term/GO:0019264	CP4.1LG02G03320
	Upregulated	3.79e-02	1	12	Biological Process	GO:0009097 Isoleucine biosynthetic process	http://amigo.geneontology.org/amigo/term/GO:0009097	CP4.1LG10G04350
	Upregulated	4.13e-02	1	16	Biological Process	GO:0009639 Response to red or far red light	http://amigo.geneontology.org/amigo/term/GO:0009639	CP4.1LG16G06480
	Upregulated	4.13e-02	1	15	Biological Process	GO:0009959 Negative gravitropism	http://amigo.geneontology.org/amigo/term/GO:0009959	CP4.1LG16G06480
	Upregulated	4.49e-02	1	19	Biological Process	GO:0035999 Tetrahydrofolate interconversion	http://amigo.geneontology.org/amigo/term/GO:0035999	CP4.1LG02G03320
	Upregulated	5.05e-02	1	25	Biological Process	GO:0003333 Amino acid transmembrane transport	http://amigo.geneontology.org/amigo/term/GO:0003333	CP4.1LG01G25000
	Upregulated	5.05e-02	1	25	Biological Process	GO:0071577 Zinc II ion transmembrane transport	http://amigo.geneontology.org/amigo/term/GO:0071577	CP4.1LG06G08450
	Upregulated	5.80e-02	1	33	Biological Process	GO:0019252 Starch biosynthetic process	http://amigo.geneontology.org/amigo/term/GO:0019252	CP4.1LG05G07690
	Downregulated	1.05e-02	3	18	Biological Process	GO:0006032 Chitin catabolic process	http://amigo.geneontology.org/amigo/term/GO:0006032	CP4.1LG00G12800, CP4.1LG04G08910, CP4.1LG10G10440
	Downregulated	6.31e-02	3	41	Biological Process	GO:0042542 Response to hydrogen peroxide	http://amigo.geneontology.org/amigo/term/GO:0042542	CP4.1LG03G02760, CP4.1LG13G07190, CP4.1LG20G00190
	Downregulated	6.91e-02	1	1	Biological Process	GO:0005991 Trehalose metabolic process	http://amigo.geneontology.org/amigo/term/GO:0005991	CP4.1LG05G08040
	Downregulated	6.91e-02	1	2	Biological Process	GO:0006144 Purine nucleobase metabolic process	http://amigo.geneontology.org/amigo/term/GO:0006144	CP4.1LG09G03690
	Downregulated	6.91e-02	4	159	Biological Process	GO:0006952 Defense response	http://amigo.geneontology.org/amigo/term/GO:0006952	CP4.1LG02G07870, CP4.1LG03G01550, CP4.1LG09G04350, CP4.1LG11G09390
	Downregulated	6.91e-02	1	2	Biological Process	GO:0015741 Fumarate transport	http://amigo.geneontology.org/amigo/term/GO:0015741	CP4.1LG08G12360
	Downregulated	6.91e-02	1	2	Biological Process	GO:0015744 Succinate transport	http://amigo.geneontology.org/amigo/term/GO:0015744	CP4.1LG08G12360
	Downregulated	6.91e-02	2	16	Biological Process	GO:0016998 Cell wall macromolecule catabolic process	http://amigo.geneontology.org/amigo/term/GO:0016998	CP4.1LG00G12800, CP4.1LG10G10440
	Downregulated	6.91e-02	1	2	Biological Process	GO:0019628 Urate catabolic process	http://amigo.geneontology.org/amigo/term/GO:0019628	CP4.1LG09G03690
	Downregulated	6.91e-02	2	13	Biological Process	GO:0019953 Sexual reproduction	http://amigo.geneontology.org/amigo/term/GO:0019953	CP4.1LG05G02200, CP4.1LG05G15010
	Downregulated	6.91e-02	2	18	Biological Process	GO:0030388 Fructose 1,6-bisphosphate metabolic process	http://amigo.geneontology.org/amigo/term/GO:0030388	CP4.1LG02G08960, CP4.1LG10G04240
	Downregulated	6.91e-02	1	1	Biological Process	GO:0034247 SnoRNA splicing	http://amigo.geneontology.org/amigo/term/GO:0034247	CP4.1LG01G18010
	Downregulated	6.91e-02	1	2	Biological Process	GO:0035352 NAD transmembrane transport	http://amigo.geneontology.org/amigo/term/GO:0035352	CP4.1LG12G05980
	Downregulated	6.91e-02	2	24	Biological Process	GO:0051259 Protein oligomerization	http://amigo.geneontology.org/amigo/term/GO:0051259	CP4.1LG03G02760, CP4.1LG13G07190
	Downregulated	6.91e-02	1	2	Biological Process	GO:0080169 Cellular response to boron-containing substance deprivation	http://amigo.geneontology.org/amigo/term/GO:0080169	CP4.1LG10G09790
Tª26+WMV	Upregulated	3.78e-02	1	2	Biological Process	GO:0010866 Regulation of triglyceride biosynthetic process	http://amigo.geneontology.org/amigo/term/GO:0010866	CP4.1LG11G09680
	Upregulated	3.78e-02	1	1	Biological Process	GO:0034551 Mitochondrial respiratory chain complex III assembly	http://amigo.geneontology.org/amigo/term/GO:0034551	CP4.1LG19G12150
	Upregulated	3.78e-02	1	2	Biological Process	GO:0050777 Negative regulation of immune response	http://amigo.geneontology.org/amigo/term/GO:0050777	CP4.1LG17G09540
	Upregulated	3.78e-02	1	2	Biological Process	GO:0071219 Cellular response to molecule of bacterial origin	http://amigo.geneontology.org/amigo/term/GO:0071219	CP4.1LG17G09540
	Upregulated	3.78e-02	1	2	Biological Process	GO:1904963 Regulation of phytol biosynthetic process	http://amigo.geneontology.org/amigo/term/GO:1904963	CP4.1LG11G09680
	Upregulated	5.23e-02	2	73	Biological Process	GO:0009611 Response to wounding	http://amigo.geneontology.org/amigo/term/GO:0009611	CP4.1LG08G01530, CP4.1LG18G02900
	Upregulated	5.23e-02	1	4	Biological Process	GO:0009932 Cell tip growth	http://amigo.geneontology.org/amigo/term/GO:0009932	CP4.1LG04G06470
	Upregulated	5.23e-02	1	4	Biological Process	GO:0016120 Carotene biosynthetic process	http://amigo.geneontology.org/amigo/term/GO:0016120	CP4.1LG19G00300
	Upregulated	5.23e-02	1	5	Biological Process	GO:0016123 Xanthophyll biosynthetic process	http://amigo.geneontology.org/amigo/term/GO:0016123	CP4.1LG19G00300
	Upregulated	6.44e-02	2	113	Biological Process	GO:0006629 Lipid metabolic process	http://amigo.geneontology.org/amigo/term/GO:0006629	CP4.1LG10G02580, CP4.1LG12G09140
	Upregulated	6.44e-02	1	10	Biological Process	GO:0006646 Phosphatidylethanolamine biosynthetic process	http://amigo.geneontology.org/amigo/term/GO:0006646	CP4.1LG02G09180
	Upregulated	6.44e-02	1	7	Biological Process	GO:0006657 CDP-choline pathway	http://amigo.geneontology.org/amigo/term/GO:0006657	CP4.1LG02G09180
	Upregulated	6.44e-02	1	11	Biological Process	GO:0008283 Cell proliferation	http://amigo.geneontology.org/amigo/term/GO:0008283	CP4.1LG07G04680
	Upregulated	6.44e-02	1	11	Biological Process	GO:0036444 Calcium ion transmembrane import into mitochondrion	http://amigo.geneontology.org/amigo/term/GO:0036444	CP4.1LG01G08360
	Upregulated	6.44e-02	1	11	Biological Process	GO:0051560 Mitochondrial calcium ion homeostasis	http://amigo.geneontology.org/amigo/term/GO:0051560	CP4.1LG01G08360
	Downregulated	3.18e-02	2	10	Biological Process	GO:0018106 Peptidyl-histidine phosphorylation	http://amigo.geneontology.org/amigo/term/GO:0018106	CP4.1LG01G06540, CP4.1LG03G10030
	Downregulated	4.74e-02	2	34	Biological Process	GO:0006612 Protein targeting to membrane	http://amigo.geneontology.org/amigo/term/GO:0006612	CP4.1LG02G09320, CP4.1LG03G04330
	Downregulated	4.74e-02	1	1	Biological Process	GO:0009642 Response to light intensity	http://amigo.geneontology.org/amigo/term/GO:0009642	CP4.1LG01G03240
	Downregulated	4.74e-02	2	29	Biological Process	GO:0018230 Peptidyl-L-cysteine S-palmitoylation	http://amigo.geneontology.org/amigo/term/GO:0018230	CP4.1LG02G09320, CP4.1LG03G04330
	Downregulated	4.74e-02	2	30	Biological Process	GO:0042026 Protein refolding	http://amigo.geneontology.org/amigo/term/GO:0042026	CP4.1LG16G05250, CP4.1LG18G02700
	Downregulated	4.74e-02	1	1	Biological Process	GO:0046688 Response to copper ion	http://amigo.geneontology.org/amigo/term/GO:0046688	CP4.1LG01G03240
	Downregulated	4.74e-02	2	32	Biological Process	GO:0048856 Anatomical structure development	http://amigo.geneontology.org/amigo/term/GO:0048856	CP4.1LG01G06540, CP4.1LG03G10030
	Downregulated	4.74e-02	1	1	Biological Process	GO:1902775 Mitochondrial large ribosomal subunit assembly	http://amigo.geneontology.org/amigo/term/GO:1902775	CP4.1LG01G21560
	Downregulated	4.81e-02	5	380	Biological Process	GO:0006412 Translation	http://amigo.geneontology.org/amigo/term/GO:0006412	CP4.1LG04G02860, CP4.1LG08G11260, CP4.1LG10G04950, CP4.1LG11G03230, CP4.1LG12G10080
	Downregulated	4.96e-02	1	2	Biological Process	GO:0006007 Glucose catabolic process	http://amigo.geneontology.org/amigo/term/GO:0006007	CP4.1LG19G01860
	Downregulated	5.71e-02	1	3	Biological Process	GO:0043335 Protein unfolding	http://amigo.geneontology.org/amigo/term/GO:0043335	CP4.1LG00G02050
	Downregulated	5.71e-02	1	3	Biological Process	GO:0051365 Cellular response to potassium ion starvation	http://amigo.geneontology.org/amigo/term/GO:0051365	CP4.1LG04G16120
	Downregulated	5.71e-02	1	3	Biological Process	GO:0080183 Response to photooxidative stress	http://amigo.geneontology.org/amigo/term/GO:0080183	CP4.1LG10G06720
	Downregulated	6.19e-02	2	52	Biological Process	GO:0030433 ER-associated ubiquitin-dependent protein catabolic process	http://amigo.geneontology.org/amigo/term/GO:0030433	CP4.1LG07G08640, CP4.1LG09G09280
	Downregulated	6.47e-02	3	159	Biological Process	GO:0006457 Protein folding	http://amigo.geneontology.org/amigo/term/GO:0006457	CP4.1LG07G08640, CP4.1LG09G09280, CP4.1LG13G00040
Tª32+WMV	Upregulated	1.43e-03	3	15	Biological Process	GO:0030050 Vesicle transport along actin filament	http://amigo.geneontology.org/amigo/term/GO:0030050	CP4.1LG01G10240, CP4.1LG04G10930, CP4.1LG17G08460
	Upregulated	7.46e-03	3	32	Biological Process	GO:0007015 Actin filament organization	http://amigo.geneontology.org/amigo/term/GO:0007015	CP4.1LG01G10240, CP4.1LG04G10930, CP4.1LG17G08460
	Upregulated	1.55e-02	2	12	Biological Process	GO:0071482 Cellular response to light stimulus	http://amigo.geneontology.org/amigo/term/GO:0071482	CP4.1LG09G00430, CP4.1LG11G04970
	Upregulated	1.55e-02	2	11	Biological Process	GO:2000142 Regulation of DNA-templated transcription-initiation	http://amigo.geneontology.org/amigo/term/GO:2000142	CP4.1LG09G00430, CP4.1LG11G04970
	Upregulated	3.52e-02	1	1	Biological Process	GO:0001763 Morphogenesis of a branching structure	http://amigo.geneontology.org/amigo/term/GO:0001763	CP4.1LG12G04310
	Upregulated	3.52e-02	1	1	Biological Process	GO:0015755 Fructose transport	http://amigo.geneontology.org/amigo/term/GO:0015755	CP4.1LG01G03170
	Upregulated	3.52e-02	1	1	Biological Process	GO:1904659 Glucose transmembrane transport	http://amigo.geneontology.org/amigo/term/GO:1904659	CP4.1LG01G03170
	Upregulated	3.52e-02	1	1	Biological Process	GO:2000779 Regulation of double-strand break repair	http://amigo.geneontology.org/amigo/term/GO:2000779	CP4.1LG04G16240
	Upregulated	5.62e-02	1	2	Biological Process	GO:0009805 Coumarin biosynthetic process	http://amigo.geneontology.org/amigo/term/GO:0009805	CP4.1LG10G05430
	Upregulated	5.62e-02	1	2	Biological Process	GO:0015882 L-ascorbic acid transport	http://amigo.geneontology.org/amigo/term/GO:0015882	CP4.1LG08G01310
	Upregulated	6.01e-02	1	3	Biological Process	GO:0000301 Retrograde transport-vesicle recycling within Golgi	http://amigo.geneontology.org/amigo/term/GO:0000301	CP4.1LG04G13670
	Upregulated	6.01e-02	1	3	Biological Process	GO:0006428 Isoleucyl-tRNA aminoacylation	http://amigo.geneontology.org/amigo/term/GO:0006428	CP4.1LG03G11460
	Upregulated	6.01e-02	2	43	Biological Process	GO:0008643 Carbohydrate transport	http://amigo.geneontology.org/amigo/term/GO:0008643	CP4.1LG11G07730, CP4.1LG13G01810
	Upregulated	6.01e-02	1	3	Biological Process	GO:0010258 NADH dehydrogenase complex (plastoquinone) assembly	http://amigo.geneontology.org/amigo/term/GO:0010258	CP4.1LG05G10080
	Upregulated	7.13e-02	2	52	Biological Process	GO:0006897 Endocytosis	http://amigo.geneontology.org/amigo/term/GO:0006897	CP4.1LG02G13470, CP4.1LG04G04580
	Downregulated	2.00e-02	5	60	Biological Process	GO:0002181 Cytoplasmic translation	http://amigo.geneontology.org/amigo/term/GO:0002181	CP4.1LG07G00710, CP4.1LG09G00100, CP4.1LG09G00110, CP4.1LG11G11620, CP4.1LG14G06910
	Downregulated	2.00e-02	11	380	Biological Process	GO:0006412 Translation	http://amigo.geneontology.org/amigo/term/GO:0006412	CP4.1LG01G04570, CP4.1LG01G20590, CP4.1LG01G21270, CP4.1LG05G03700, CP4.1LG11G02910, CP4.1LG13G08210, CP4.1LG13G09580, CP4.1LG17G09510, CP4.1LG18G03900, CP4.1LG19G00570, CP4.1LG20G08830
	Downregulated	2.00e-02	7	159	Biological Process	GO:0006457 Protein folding	http://amigo.geneontology.org/amigo/term/GO:0006457	CP4.1LG02G05840, CP4.1LG03G09200, CP4.1LG06G02530, CP4.1LG08G06620, CP4.1LG10G10790, CP4.1LG14G06400, CP4.1LG15G02400
	Downregulated	8.86e-02	2	8	Biological Process	GO:0018279 Protein N-linked glycosylation via asparagine	http://amigo.geneontology.org/amigo/term/GO:0018279	CP4.1LG07G05870, CP4.1LG10G09520
